# A long non-coding RNA is a key factor in the evolution of insect eusociality

**DOI:** 10.1101/2022.05.10.491402

**Authors:** Carlos A. M. Cardoso-Junior, Gustavo J. Tibério, Denyse C. Lago, Luiz Carlos Vieira, José C. Rosa, Alexandre R. Paschoal, Isobel Ronai, Benjamin P. Oldroyd, Klaus Hartfelder

**Affiliations:** Departamento de Biologia Celular e Molecular, Faculdade de Medicina de Ribeirão Preto, Universidade de São Paulo, Ribeirão Preto, SP, Brazil.; Departamento de Genética, Faculdade de Medicina de Ribeirão Preto, Universidade de São Paulo, Ribeirão Preto, SP, Brazil.; Universidade Tecnológica Federal do Paraná, Cornélio Procópio, PR, Brazil.; Behaviour, Ecology and Evolution (BEE) laboratory, Macleay Building A12, University of Sydney, Sydney NSW 2006, Australia.; Wissenschaftskolleg zu Berlin, Wallotstrasse 19 D-14193, Berlin, Germany.

**Author notes:** These authors contributed equally (Carlos A. M. Cardoso-Junior, Gustavo J. Tibério). **AUTHOR CONTRIBUTIONS** CAM designed, conceived, performed and analyzed the experiments on adult bees, helped in the pulldown assay, cloned and sequenced the full-length *lncov1* sequence, designed the RNA-seq analyses together with LCV and wrote the manuscript draft together with KH. GJT conceived, designed the study, performed and analyzed the larval experiments. DCL performed the JH treatment experiment, analyzed FISH assays together with GJT and quantified the caste-specific *Tudor-SN* gene expression. LCV performed the bioinformatic analyses for RNA-seq datasets. JCR and GJT performed the mass spectrometry analysis. IR helped in gene expression analyses of adult honey bees and in the setting up of the cages for the diet and QMP treatments. BPO designed the experiments with adult bees together with CAM, performed social manipulations in field colonies, and supervised the study. ARP performed the bioinformatics analysis on the conservation of the *lncov1* gene. KH conceived, designed, supervised the study, and, together with CAM drafted the manuscript. All authors contributed critically to this paper and approved the final version.

**Keywords:** Honeybees, reproductive division of labor, queen mandibular pheromone (QMP), lncRNA, royal jelly, epigenetics

## Abstract

Insect sociality is a major evolutionary transition based on the suppression of worker reproduction in favor of the reproductive monopoly of the queen. In the honey bee (*Apis mellifera*) model organism, the development of the two female caste phenotypes, queen and worker, is triggered by differences in their larval diets. However, the mechanistic details underlying their respective developmental trajectories, as well as the maintenance of sterility in the adult workers, are still not fully understood. Here we show that the long non-coding RNA *lncov1* interacts with the Tudor staphylococcus nuclease (Tudor-SN) protein to form a regulatory module that promotes apoptosis in the ovaries of worker larvae. In adult workers, the *lncov1*/Tudor-SN module responds positively to environmental cues that suppress reproductive capacity. As *lncov1* is considerably conserved in the Apidae, we propose that, by promoting worker sterility, the *lncov1*/Tudor-SN module has likely played critical roles in the social evolution of bees.
