## Supplemental Table 8 for "A long non-coding RNA is a key factor in the evolution of insect eusociality"

### Sheet: Planilha1
Table S8. Results of BLASTn searches for Apis mellifera lncov1 sequence as query in public Hymenoptera genomes databases. Shown are the 28 most significant hits
species	sequence ID	% ident.	align bp	start	end	scaffold start	scaffold end	e-value	bitscore	family, tribe
Apis mellifera	Amel_HAv3.1:LG11	97056	1087	1	1080	11933630	11932549	0.0	1792	Apidae, Apini
Apis cerana	ACSNU-2.0:NW_016018567.1	83817	1137	1	1067	1794019	1795128	0.0	1182
Apis dorsata	Apis_dorsata_1.3:NW_006263457.1	83422	1128	1	1067	1229909	1230987	0.0	1133
Apis florea	Aflo_1.1:NW_003791245.1	79487	1131	1	1042	787693	788771	0.0	964
Eufriesea mexicana	ASM148370v1:NW_016909035.1	84175	297	1	297	202978	202690	4.64e-79	304	Apidae, Euglossini
	ASM148370v1:NW_016909035.1	75694	144	802	937	202266	202126	4.36e-16	95.1
Melipona quadrifasciata	ASM127656v1:KQ435748.1	84946	279	1	276	513045	513319	1.62e-78	302
	ASM127656v1:KQ435748.1	74380	121	816	931	513983	514103	4.08e-10	75.2
Bombus vancouverensis	Bvanc_JDL1245:NW_022881790.1	82414	290	1	289	3040060	3040343	7.86e-70	273
	Bvanc_JDL1245:NW_022881790.1	75916	191	818	1003	3041135	3041322	3.14e-24	122
Bombus bifarius	Bbif_JDL3187:NW_022884379.1	82414	290	1	289	1925433	1925716	7.86e-70	273
	Bbif_JDL3187:NW_022884379.1	75916	191	818	1003	1926508	1926695	3.14e-24	122
Bombus terrestris	Bter_1.0:B11	82131	291	1	289	11576369	11576085	2.74e-69	271
	Bter_1.0:B11	75135	185	818	998	11575270	11575089	4.66e-22	114
Bombus vosnesenskii	Bvos_JDL3184-5_v1.1:NW_022882945.1	82069	290	1	289	1147442	1147159	3.34e-68	268
	Bvos_JDL3184-5_v1.1:NW_022882945.1	75916	191	818	1003	1146367	1146180	3.14e-24	122
Bombus impatiens	BIMP_2.2:NT_176561.1	81724	290	1	289	3051789	3052072	4.07e-67	264
	BIMP_2.2:NT_176561.1	75916	191	818	1003	3052864	3053051	3.14e-24	122
Habropoda laboriosa	ASM126327v1:NW_017100255.1	81081	296	6	297	106642	106355	6.05e-65	257
	ASM126327v1:NW_017100255.1	79832	119	819	931	105891	105773	3.58e-17	98.7
Lasioglossum albipes	ASM34657v1:KB641028.1	77224	281	1	276	622106	622380	4.97e-47	197	Halictidae, Halictini
Osmia lignaria	USDA_OLig_1.0:NW_023009254.1	76140	285	7	279	2652979	2653255	7.37e-45	190	Megachilidae, Osmiini
Megalopta genalis	USU_MGEN_1.2:NW_022890423.1	76655	287	1	276	4542024	4542303	1.09e-42	183	Halictidae, Augochlorini
Osmia bicornis	Obicornis_v3:NW_021683705.1	75089	281	11	279	18449	18720	5.67e-40	174	Megachilidae, Osmiini
Megachile rotundata	MROT_1.0:NW_003797067.1	75177	282	10	279	76376	76650	2.94e-37	165	Megachilidae, Megachilini
Nomia melanderi	USU_Nmel_1.2:NW_022340178.1	74074	297	3	287	585755	586042	4.36e-35	158	Halictidae, Nomiinae
Dufourea novaeangliae	ASM127255v1:NW_015374115.1	72483	298	2	276	233072	233366	7.88e-32	147	Halictidae, Rophitinae
Ceratina calcarata	ASM165200v1:NW_017145399.1	71429	189	103	289	633577	633400	1.43e-09	73.4	Apidae, Ceratini
	ASM165200v1:NW_017145399.1	72441	127	818	937	633235	633112	2.58e-06	62.6
Fopius arisanus	ASM80636v1:NW_011887754.1	90566	53	223	275	673986	674038	1.43e-09	73.4	Braconidae
Diachasma allloeum	Dall2.0:NW_021680627.1	88235	51	226	276	592984	592934	2.12e-07	66.2
Odontomachus brunneus	Obru_v1:NW_022639526.1	86792	53	224	276	608014	608066	7.39e-07	64.4	Formicidae
Ooceraea biroi	Obir_v5.4:7	84906	53	224	276	15145371	15145319	9.00e-06	60.8
Linepithema humile	Lhum_UMD_V04:NW_012160785.1	84906	53	224	276	487284	487232	9.00e-06	60.8
Harpegnthos saltator	Hsal_v8.5:NW_020230166.1	84906	53	224	276	384223	384171	9.00e-06	60.8
Dinoponera quadriceps	ASM131382v1:NW_014554681.1	84906	53	224	276	486505	486557	9.00e-06	60.8
Chelonus insularis	ASM1335770v1:NW_023276494.1	86275	51	225	275	827880	827930	9.00e-06	60.8	Braconidae
